# GluN2A-mediated currents and calcium signal in human iPSC-derived neurons

**DOI:** 10.1101/2025.09.26.678211

**Authors:** Sergio Escamilla, Carlos Avilés-Granados, Francisco Andrés Peralta, Ana V Paternain, María-Ángeles Cortés-Gómez, Henrik Zetterberg, Elvira de la Peña, Federico Salas-Lucia, Javier Sáez-Valero, Inmaculada Cuchillo-Ibáñez

## Abstract

Gene expression data indicate that during human brain development, neurons change the NMDA receptor (NMDAR) subunit composition to modulate their function, favouring the GluN2A subunit over GluN2B - a hallmark of neuronal maturation. However, evidence supporting this phenomenon in human iPSC-derived neurons remains elusive. Here, using two differentiation methods in parallel (BrainPhys Neuronal Medium, BPM, and Neural Maintenance Medium, NMM), we provide evidence of increased synaptic localization of NMDARs during neuronal maturation and that GluN2A subunit is crucial for the NMDA physiological function-inducing inward currents and calcium entrance at 60 days of differentiation. Calcium responses to specific agonists, particularly NMDA, were elevated in cells cultured under BPM conditions. This is likely attributable to their more mature neuronal phenotype and the RNA-seq-identified upregulation of genes involved in intracellular calcium signaling proteins. Our results offer insight into how glutamate receptor subunits mature during brain development, delineating approaches to study NMDAR activity in health and disease.

**SUMMARY:** This study shows that GluN2A subunit is essential for proper NMDAR function in cultured human neurons, evidenced by changes in intracellular calcium and ionic currents after specific agonist exposure. This places GluN2A at the crossroads of developmental and degenerative disease
