## Supplementary Table 2 for "GluN2A-mediated currents and calcium signal in human iPSC-derived neurons"

### Sheet: go_report (5)
Gene set	Description	Type	Enrichment score	P-value	FDR step up	Rich factor	Genes in set	Genes in list	Genes not in list	Genes in list, not in set	Genes not in list, not in set
GO:0043005	neuron projection	cellular_component	129368	0.024078	0.000213172	0.123203	974	120	854	1439	16765
GO:0043025	neuronal cell body	cellular_component	529491	0.00501706	0.102362	0.122449	343	42	301	1517	17318
GO:0043523	regulation of neuron apoptotic process	biological_process	811621	0.000298657	0.0117307	0.150215	233	35	198	1524	17421
GO:0043524	negative regulation of neuron apoptotic process	biological_process	703134	0.000883751	0.0272537	0.159236	157	25	132	1534	17487
GO:0044306	neuron projection terminus	cellular_component	682386	0.00108751	0.032137	0.184783	92	17	75	1542	17544
GO:0044309	neuron spine	cellular_component	65925	0.0013706	0.0382952	0.156863	153	24	129	1535	17490
GO:0019228	neuronal action potential	biological_process	471911	0.00892311	0.150275	0.233333	30	7	23	1552	17596
GO:0045664	regulation of neuron differentiation	biological_process	13219	0.181582	0.000167488	0.1875	192	36	156	1523	17463
GO:0045665	negative regulation of neuron differentiation	biological_process	518986	0.00557276	0.111279	0.178082	73	13	60	1546	17559
GO:0045666	positive regulation of neuron differentiation	biological_process	104654	2.85057	0.00164937	0.222222	90	20	70	1539	17549
GO:0021527	spinal cord association neuron differentiation	biological_process	43688	0.0126664	0.194045	0.333333	12	4	8	1555	17611
GO:0106030	neuron projection fasciculation	biological_process	549861	0.00409245	0.0884491	0.3	20	6	14	1553	17605
GO:0071542	dopaminergic neuron differentiation	biological_process	529444	0.00501942	0.102362	0.235294	34	8	26	1551	17593
GO:0021830	interneuron migration from the subpallium to the cortex	biological_process	108327	1.97439	0.00120569	0.833333	6	5	1	1554	17618
GO:0021843	substrate-independent telencephalic tangential interneuron migration	biological_process	108327	1.97439	0.00120569	0.833333	6	5	1	1554	17618
GO:0021853	cerebral cortex GABAergic interneuron migration	biological_process	125545	0.003529	0.000295007	1	5	5	0	1554	17619
GO:0021877	forebrain neuron fate commitment	biological_process	668771	0.00124613	0.035723	0.571429	7	4	3	1555	17616
GO:0021879	forebrain neuron differentiation	biological_process	553953	0.00392838	0.0856589	0.444444	9	4	5	1555	17614
GO:0021902	commitment of neuronal cell to specific neuron type in forebrain	biological_process	472273	0.00889085	0.150275	0.5	6	3	3	1556	17616
GO:0021893	cerebral cortex GABAergic interneuron fate commitment	biological_process	502003	0.00660434	0.121226	1	2	2	0	1557	17619
GO:0021895	cerebral cortex neuron differentiation	biological_process	642875	0.00161447	0.0437264	0.352941	17	6	11	1553	17608
GO:0021953	central nervous system neuron differentiation	biological_process	108143	2.01103	0.00122467	0.227273	88	20	68	1539	17551
GO:0097485	neuron projection guidance	biological_process	855508	0.000192564	0.00817933	0.155251	219	34	185	1525	17434
GO:0048663	neuron fate commitment	biological_process	190866	0.000513793	0.010113	0.444444	36	16	20	1543	17599
GO:0048666	neuron development	biological_process	111565	1.42821	0.00092331	0.189542	153	29	124	1530	17495
GO:0001764	neuron migration	biological_process	138117	0.100382	0.000100132	0.211268	142	30	112	1529	17507
GO:1904936	interneuron migration	biological_process	125336	0.360339	0.000298634	0.571429	14	8	6	1551	17613
GO:0030182	neuron differentiation	biological_process	279822	7.03826e-08	3.44797e-05	0.208861	316	66	250	1493	17369
GO:0031175	neuron projection development	biological_process	12937	0.024073	0.000213172	0.145022	462	67	395	1492	17224
GO:0032589	neuron projection membrane	cellular_component	718862	0.000755132	0.0242525	0.220339	59	13	46	1546	17573
GO:0007272	ensheathment of neurons	biological_process	429825	0.0135923	0.205093	0.155556	90	14	76	1545	17543
GO:0008038	neuron recognition	biological_process	117612	0.780155	0.000560212	0.311111	45	14	31	1545	17588
GO:0010975	regulation of neuron projection development	biological_process	864469	0.000176059	0.00756574	0.131111	450	59	391	1500	17228
GO:0010977	negative regulation of neuron projection development	biological_process	671507	0.0012125	0.0350781	0.160839	143	23	120	1536	17499
