## Supplementary Table 3 for "GluN2A-mediated currents and calcium signal in human iPSC-derived neurons"

### Sheet: gene_list (4)
Gene ID	Gene name	P-value (Brainphys vs Normal Medium)	FDR step up (Brainphys vs Normal Medium)	Ratio (Brainphys vs Normal Medium)	Fold change (Brainphys vs Normal Medium)	LSMean(Brainphys) (Brainphys vs Normal Medium)	LSMean(Normal Medium) (Brainphys vs Normal Medium)
ENSG00000125378.16	BMP4	0.004574546943915971E0	0.01535602994818554E0	1.23233e+15	1.23233e+15	4.03726e+15	0.3276110069125022E0
ENSG00000177508.12	IRX3	1.7725e+10	0.001525317815243931E0	8.51172e+15	8.51172e+15	21449813213254	2.52003e+15
ENSG00000170561.13	IRX2	1.38617e+11	0.002642016698880656E0	7.59515e+15	7.59515e+15	5.26863e+15	6.93684e+15
ENSG00000250208.6	FZD10-AS1	0.001109113725871521E0	0.006594445357218454E0	7.25481e+15	7.25481e+15	1.21633e+15	1.67658e+15
ENSG00000170549.4	IRX1	1.0311e+10	0.002364792374756236E0	7.21628e+15	7.21628e+15	578055391515333	8.01044e+15
ENSG00000111432.5	FZD10	2.1707e+10	0.003063845619226116E0	5.40177e+15	5.40177e+15	2.43668e+15	0.4510880856211013E0
ENSG00000129514.8	FOXA1	3.59197e+11	0.00375880036342444E0	4.81042e+15	4.81042e+15	4.91734e+15	1.02223e+15
ENSG00000150281.7	CTF1	2.652e+11	0.003326907052892005E0	4.64199e+15	4.64199e+15	4.96186e+15	1.06891e+15
ENSG00000176842.15	IRX5	4.12276e+10	0.001847585762844421E0	3.95721e+15	3.95721e+15	2.02958e+15	5.12882e+15
ENSG00000148053.17	NTRK2	6.39789e+10	0.002122972663947641E0	3.82102e+15	3.82102e+15	209589600659487	5.48517e+15
ENSG00000117318.9	ID3	4.70527e+11	0.004193571993826388E0	3.4107e+15	3.4107e+15	623504066675318	1.82808e+15
ENSG00000117707.16	PROX1	6.70752e+11	0.005005921303205953E0	333984862618178	333984862618178	1.77046e+15	5.30101e+15
ENSG00000152192.8	POU4F1	3.08773e+11	0.003543273989604242E0	3.14155e+15	3.14155e+15	3.2431e+15	1.03232e+15
ENSG00000172216.6	CEBPB	0.002825144537051512E0	0.01126200084455946E0	2.91605e+15	2.91605e+15	1.6372e+15	5.61446e+15
ENSG00000186862.20	PDZD7	9.90146e+11	0.006202641441257393E0	2.87755e+15	2.87755e+15	3.58156e+15	124465692933172
ENSG00000131650.14	KREMEN2	0.001675496637310399E0	0.008290561723742776E0	2.6164e+15	2.6164e+15	5.8635e+15	2.24106e+15
ENSG00000188064.10	WNT7B	1.8969e+11	0.002896777378827786E0	2.58207e+15	2.58207e+15	5.93875e+15	2.3e+15
ENSG00000171540.8	OTP	0.003819962298981003E0	0.01373080870217758E0	2.57906e+15	2.57906e+15	437701105927715	1.69714e+15
ENSG00000164778.4	EN2	0.009473807445860918E0	0.02551010164822442E0	2.47779e+15	2.47779e+15	683422867902474	2.7582e+15
ENSG00000143869.7	GDF7	0.006280865831240942E0	0.01912317849817771E0	2.47613e+15	2.47613e+15	179234356971946	0.7238476786428558E0
ENSG00000112715.25	VEGFA	0.009132598022719448E0	0.02481256196152534E0	2.39984e+15	2.39984e+15	6.82719e+15	2.84485e+15
ENSG00000273706.5	LHX1	6.34401e+11	0.004864905813560333E0	2.35501e+15	2.35501e+15	4.35403e+15	1.84884e+15
ENSG00000164690.8	SHH	0.009628224660434354E0	0.02578715338718167E0	2.26533e+15	2.26533e+15	257747311084182	1.13779e+15
ENSG00000138696.11	BMPR1B	3.06226e+10	0.001783255525193125E0	2.22117e+15	2.22117e+15	4.94766e+15	2.2275e+15
ENSG00000157087.20	ATP2B2	1.80413e+11	0.002841830260668084E0	2.1021e+15	2.1021e+15	1.2864e+15	6.11957e+15
ENSG00000141391.14	PRELID3A	0.004193314408011127E0	0.01453594139436963E0	2.05164e+15	2.05164e+15	184469750590266	8.99133e+15
ENSG00000158955.11	WNT9B	0.005353569154494116E0	0.01705896258142968E0	2.04244e+15	2.04244e+15	2.98519e+15	1.46158e+15
ENSG00000169884.14	WNT10B	3.14868e+09	0.003578399745303066E0	2.03232e+15	2.03232e+15	2.24199e+15	1.10317e+15
ENSG00000164199.18	ADGRV1	0.002190809849572359E0	0.009651465122009418E0	0.4869406223878289E0	-2.05364e+15	5.58118e+15	1.14617e+15
ENSG00000106852.15	LHX6	0.01384589628279582E0	0.03364116376368308E0	0.4856435147152629E0	-2.05912e+15	1.6995e+15	3.49948e+15
ENSG00000164305.19	CASP3	3.14193e+10	0.001783255525193125E0	0.4850541754419117E0	-2.06163e+15	3.28714e+15	6.77684e+15
ENSG00000112139.17	MDGA1	0.003653780162688853E0	0.01334994020226491E0	0.4797543241589167E0	-2.0844e+15	5.53982e+15	1.15472e+15
ENSG00000105880.7	DLX5	0.003084157489126709E0	0.01192540895795661E0	0.4685590337937804E0	-2.1342e+15	813118727099818	1.73536e+15
ENSG00000198846.6	TOX	3.37262e+11	0.003672995627324058E0	0.4613626306794933E0	-2.16749e+15	4.82177e+15	1.04512e+15
ENSG00000064309.16	CDON	5.77908e+11	0.004688323211352057E0	0.456260644897118E0	-219172968605585	3.07396e+15	6.73729e+15
ENSG00000048052.23	HDAC9	5.11285e+11	0.004389247027438362E0	0.4534209408906843E0	-220545614420815	2.07713e+15	4.58102e+15
ENSG00000104332.12	SFRP1	0.002669159070646638E0	0.01085007896993421E0	0.4533818241912478E0	-2.20565e+15	5.59229e+15	1.23346e+15
ENSG00000106689.11	LHX2	4.57368e+10	0.001892408028760023E0	0.4474394815286994E0	-2.23494e+15	3.20807e+15	7.16984e+15
ENSG00000148704.13	VAX1	0.001091200559744743E0	0.006524814066942088E0	0.4432465556311211E0	-2.25608e+15	3.05221e+15	6.88604e+15
ENSG00000081189.16	MEF2C	0.004093040717464965E0	0.01434447803263632E0	0.4338871722038339E0	-2.30475e+15	1.40671e+15	32421158744472
ENSG00000198963.11	RORB	0.003352928545938168E0	0.01261651910003286E0	0.4284991039175086E0	-233372716735602	1.16236e+15	2.71263e+15
ENSG00000167552.15	TUBA1A	9.05501e+11	0.005861495800821828E0	0.4117643383381748E0	-2.42857e+15	2.40329e+15	5.83656e+15
ENSG00000186487.20	MYT1L	3.52287e+10	0.001803243840794968E0	0.4093184994752919E0	-2.44309e+15	5.58197e+15	1.36372e+15
ENSG00000162490.7	DRAXIN	4.01412e+11	0.003895700837056473E0	0.3913913036177568E0	-2.55499e+15	5.05867e+15	1.29248e+15
ENSG00000127152.18	BCL11B	2.45995e+11	0.003230549263491732E0	0.3883912463615296E0	-2.57472e+15	2.12477e+15	5.4707e+15
ENSG00000163251.4	FZD5	0.00142374706155918E0	0.007538800946272851E0	0.3826559029267928E0	-2.61331e+15	3.88186e+15	1.01445e+15
ENSG00000180613.11	GSX2	0.03333027726200247E0	0.06502540462505901E0	0.3796211237395938E0	-2.63421e+15	0.6602715754959125E0	1.73929e+15
ENSG00000184486.10	POU3F2	4.43656e+10	0.001892408028760023E0	0.3705482623722339E0	-2.6987e+15	6.60051e+15	1.78128e+15
ENSG00000176887.7	SOX11	1.39164e+11	0.002646687365983958E0	0.3600823032788195E0	-2.77714e+15	1.48039e+15	4.11124e+15
ENSG00000144355.15	DLX1	2.71552e+11	0.003361579396297909E0	0.3467416035367397E0	-2.88399e+15	4.31162e+15	1.24347e+15
ENSG00000142627.13	EPHA2	1.72075e+11	0.002793387156196937E0	0.3448204969344523E0	-2.90006e+15	4.90323e+15	1.42197e+15
ENSG00000162374.18	ELAVL4	4.50186e+10	0.001892408028760023E0	0.3330033404897469E0	-3.00297e+15	6.59598e+15	1.98075e+15
ENSG00000139445.18	FOXN4	0.001146298229252344E0	0.006707692645358482E0	0.3225168800764807E0	-310061290361876	1.52337e+15	4.72337e+15
ENSG00000135638.14	EMX1	0.002613238721303601E0	0.01073016592067502E0	0.3209296636653038E0	-3.11595e+15	2.04253e+15	6.36441e+15
ENSG00000115844.11	DLX2	8.23619e+10	0.00225508839923236E0	0.3116231321104949E0	-3.209e+15	1.23406e+15	3.9601e+15
ENSG00000170370.12	EMX2	1.46551e+10	0.001525317815243931E0	0.3051268504370083E0	-3.27733e+15	1.40419e+15	4.60198e+15
ENSG00000124766.7	SOX4	1.27066e+10	0.001503837505761331E0	0.2883225738549935E0	-346833751734934	2.52745e+15	8.76604e+15
ENSG00000143032.8	BARHL2	0.006464605831291487E0	0.01948748361031985E0	0.287386348108201E0	-34796364078627	0.9708936462896718E0	3.37836e+15
ENSG00000142700.12	DMRTA2	0.006269208673889256E0	0.01909100471694093E0	0.2817131794962036E0	-3.54971e+15	1.567e+15	5.56239e+15
ENSG00000213420.8	GPC2	3.45974e+11	0.00370222494290442E0	0.2815063902653235E0	-3.55232e+15	40527338572914	1.43966e+15
ENSG00000153162.9	BMP6	0.002033919269547602E0	0.009255944381760405E0	0.274702450295E0	-3.6403e+15	11678451025632	4.25131e+15
ENSG00000177283.8	FZD8	1.75657e+10	0.001525317815243931E0	0.2639413804258985E0	-3.78872e+15	1.12006e+15	4.24359e+15
ENSG00000173404.5	INSM1	5.83124e+10	0.002077030948028028E0	0.2252055916623017E0	-4.44039e+15	6.94207e+15	3.08255e+15
ENSG00000162624.15	LHX8	2.98697e+11	0.003504798702917656E0	0.2167359088121786E0	-4.61391e+15	0.9023772372308816E0	4.16349e+15
ENSG00000112333.12	NR2E1	1.62015e+11	0.002767585286541747E0	0.1185739078210266E0	-8.43356e+15	3.50057e+15	2.95223e+15
ENSG00000136352.19	NKX2-1	0.00994386319070951E0	0.02637442574931372E0	0.1080916534201291E0	-9.25141e+15	0.4912613066110518E0	4.54486e+15
ENSG00000162992.5	NEUROD1	1.74221e+09	0.001006987865603981E0	0.09563217359164154E0	-1.04567e+15	145571542650125	1.5222e+15
ENSG00000168348.4	INSM2	3.68046e+11	0.003772198226369499E0	0.07435758450776532E0	-1.34485e+15	1.66983e+15	2.24567e+15
ENSG00000163508.13	EOMES	8.56054e+10	0.002283519776062645E0	0.04663272709175988E0	-2.14442e+15	4.48641e+15	9.62074e+15
