## Supplementary Table 4 for "GluN2A-mediated currents and calcium signal in human iPSC-derived neurons"

### Sheet: go_report (1)
Gene set	Description	Enrichment score	P-value	FDR step up	Rich factor	Genes in set	Genes in list	Genes not in list	Genes in list, not in set	Genes not in list, not in set
path:hsa04724	Glutamatergic synapse	139123	0.0907725	0.715865	0.912281	114	104	10	5846	2200
